# The impact of microplastics on the mice gut microbiome: a meta-analysis

**DOI:** 10.1101/2025.09.22.677931

**Authors:** Anika Kalra, Davide Dominoni, Jelle Boonekamp

**Affiliations:** School of Biodiversity, One Health & Veterinary Medicine, Graham Kerr Building, University of Glasgow, Glasgow, UK

**Keywords:** microplastics, nanoplastics, gut microbiome, Shannon index, relative abundance

## Abstract

**Background:** Microplastics are nearly ubiquitous in the natural environment. There is increasing awareness of the ingestion of microplastics in a wide range of wild animals and humans, but their health and fitness impacts remain poorly understood. Mounting evidence suggests that microplastics could accumulate in the gut, affecting the microbiome and hindering its function. This may constitute a direct pathway through which exposure to microplastics could affect health and disease. However, prior studies on the effects of microplastic exposure on the microbiome show contrasting findings raising the question whether microplastics truly affect the microbiome. Here, we performed the first meta-analysis on the effects of dietary microplastic exposure on the gut microbiome of mice.

**Results:** Overall, we found support for a significant impact of microplastic exposure on the relative abundance of gut bacteria. More in-depth analysis revealed microplastic exposure significantly increased the relative abundance of *Bacillota* and *Pseudomonadota*. In the gut microbiome, *Bacillota* is associated with carbohydrate metabolism and *Pseudomonadota* is associated with facultative anaerobes, thus these changes may have functional consequences.

**Conclusions:** Our findings highlight the importance of distinguishing among differing bacterial phyla when assessing the impacts of microplastics on the gut microbiome as the direction and size of the impact varies by phyla.
