## Additional file 1- Table S1 for "The impact of microplastics on the mice gut microbiome: a meta-analysis"

### Sheet: Sheet1
Table S1. Studies Included in this meta-analysis (n=19). “Not specified” for treatment daily dosage or average treatment plastic size denotes a study that did not include this information and was not able to be found via corresponding author.
	Lead Author	Year	Journal	DOI	Treatment Daily Dosage (mg/day)	Average Treatment Plastic Size (μm)	Available Phyla
	Xuebing Chen	2022	Ecotoxicology and Environmental Safety	doi.org/10.1016/j.ecoenv.2022.113809	Not specified	2	Actinomycetota; Bacillota; Bacteroidota; Campylobacterota
	Wen Chen	2022	Food & Function	doi.org/10.1039/D1FO02983E	0.1	5	Bacillota; Bacteroidota; Campylobacterota; Thermodesulfobacteriota
	Xuebing Chen	2022	Science of The Total Environment	doi.org/10.1016/j.scitotenv.2022.155984	0.5	2	Actinomycetota; Bacillota; Bacteroidota; Campylobacterota; Deferribacterota; Melainabacteria; Mycoplasmatota; Nematoda; Pseudomonadota; Spirochaetota; Thermodesulfobacteriota; Verrucomicrobiota
	Xuebing Chen	2023	Ecotoxicology and Environmental Safety	doi.org/10.1016/j.ecoenv.2023.115000	0.5	0.1	Bacillota; Bacteroidota; Thermodesulfobacteriota
	Wen Chen	2024	Journal of Agricultural and Food Chemistry	doi.org/10.1021/acs.jafc.3c08454	Not specified	5	Bacillota; Bacteroidota; Campylobacterota; Thermodesulfobacteriota; Verrucomicrobiota
	Yongfeng Deng	2020	Environment International	doi.org/10.1016/j.envint.2020.105916	Not specified	49	Actinomycetota; Bacillota; Bacteroidota
	Liehai Hu	2024	Journal of Hazardous Materials	doi.org/10.1016/j.jhazmat.2024.133587	0.05	Not specified
	Ping Jiang	2021	Ecotoxicology and Environmental Safety	doi.org/10.1016/j.ecoenv.2021.112345	0.1	5
	Yuanxiang Jin	2019	Science of The Total Environment	doi.org/10.1016/j.scitotenv.2018.08.353	Not specified	5	Actinomycetota; Bacillota; Bacteroidota; Pseudomonadota
	Jiaru Jing	2022	Environment International	doi.org/10.1016/j.envint.2022.107131	0.06	10; 5; 0.08	Bacillota; Bacteroidota; Campylobacterota; Deferribacterota; Verrucomicrobiota
	Boqing Li	2020	Chemosphere	doi.org/10.1016/j.chemosphere.2019.125492	0.006; 0.06; 0.6	80
	Na Li	2022	Environment International	doi.org/10.1016/j.envint.2022.107191	1e-05	5	Actinomycetota; Bacillota; Bacteroidota
	Jiao Li	2023	Environmental Toxicology and Pharmacology	doi.org/10.1016/j.etap.2023.104194	0.00316922	10.39	Bacillota; Bacteroidota
	Jin Liu	2022	Chemosphere	doi.org/10.1016/j.chemosphere.2022.133810	Not specified	316.5
	Liang Lu	2018	Science of The Total Environment	doi.org/10.1016/j.scitotenv.2018.03.051	Not specified	0.5	Actinomycetota; Bacillota; Bacteroidota; Pseudomonadota
	Pengcheng Tu	2023	Metabolites	doi.org/10.3390/metabo13040530	0.1	5
	Changhao Yu	2023	Environmental Science and Pollution Research	doi.org/10.1007/s11356-023-31564-8	0.12	0.1
	Yecui Zhang	2023	Ecotoxicology and Environmental Safety	doi.org/10.1016/j.ecoenv.2023.115248	0.1	5	Bacillota; Bacteroidota
	Xianan Zhang	2024	Science of The Total Environment	doi.org/10.1016/j.scitotenv.2024.172037	0.01	0.08; 0.2; 1	Bacteroidota
