## Additional file 2- Shannon index data for "The impact of microplastics on the mice gut microbiome: a meta-analysis"

Study	PublicationYear	ControlSampleSize	TreatmentSampleSize	ControlMean	TreatmentMean	ControlSD	TreatmentSD	TreatmentGroupName	TreatmentDailyDosage	TreatmentPlasticSize	CategorizedPlasticSize
Jing2022_FigureS3D	2022	7	7	5.655737705	6.409836066	0.56384864	0.346983779	MP-10	0.06	10	Micro
Jing2022_FigureS3D	2022	7	7	5.655737705	6.032786885	0.56384864	0.086745945	MP-5	0.06	5	Micro
Jing2022_FigureS3D	2022	7	7	5.655737705	5.524590164	0.56384864	1.257816197	NP-80	0.06	0.08	Nano
Tu2023__Figure1G	2023	8	8	3.918918919	4.300900901	0.237837838	0.246846847	MP-treated	0.1	5	Micro
Chen2022.5__FigureS2D	2022	4	4	5.34031414	5.78010471	1.38219894	0.81675394	PVC-MPs	0.5	2	Micro
Li2020.2__Figure 1B	2020	20	20	6.87	6.88	0.23	0.37	t06	0.006	80	Micro
Li2020.2__Figure 1B	2020	20	20	6.87	6.91	0.23	0.4	t60	0.06	80	Micro
Li2020.2__Figure 1B	2020	20	20	6.87	7.06	0.23	0.37	t600	0.6	80	Micro
Zhang2024.4__Figure4D	2024	8	8	5.76878613	5.02890173	0.57803468	1.13294798	80nm	0.01	0.08	Nano
Zhang2024.4__Figure4D	2024	8	8	5.76878613	5.47976879	0.57803468	1.17919075	200nm	0.01	0.2	Micro
Zhang2024.4__Figure4D	2024	8	8	5.76878613	5.05202312	0.57803468	0.86705202	1000nm	0.01	1	Micro
Hu2024__Figure5B	2024	5	5	3.868	3.614	0.362857143	0.497142857	PS-MPs	0.05
Liu2022__TableS1	2022	4	4	6.534	6.73	0.044	0.209	MPs		316.5	Micro
Chen2022.4__Figure3D	2022	8	8	3.92166667	4.31666667	4.126	4.36766667	PS	0.1	5	Micro
Deng2020__FigureS6	2020	6	6	7.56118143	6.63291139	0.91139241	0.40506329	MP		49	Micro
Jiang2021__Figure3B	2021	6	6	4.01550388	3.69767442	0.607625349	0.341789257	5MP	0.1	5	Micro
Yu2023__TableS3	2024	6	6	6.54	7.11	0.07	0.01	PS-MPs	0.12	0.1	Nano
