## Additional file 4- Relative abundance data for "The impact of microplastics on the mice gut microbiome: a meta-analysis"

Study	PublicationYear	ControlSampleSize	TreatmentSampleSize	TaxaLevel	TaxaLabel	ControlMean	TreatmentMean	ControlSD	TreatmentSD	TreatmentGroupName	Phylum	TreatmentDailyDosage	TreatmentPlasticSize	CategorizedPlasticSize
Chen2023.2	2023	4	5	genus	Bacteroidales_unclassified	-0.00064599	0.066645134	0.02562446	0.26939708	PS-NPs	Bacteroidota	0.5	0.1	Nano
Chen2023.2	2023	4	5	genus	Candidatus_Soleaferrea	-0.00401055	0.032999569	0.03235357	0.11892954	PS-NPs		0.5	0.1	Nano
Chen2023.2	2023	4	5	genus	Ruminococcaeceae_UCG_013	0.090197028	0.298799526	0.29478898	1.05935165	PS-NPs	Bacillota	0.5	0.1	Nano
Chen2023.2	2023	4	5	genus	Erysipelothriichaeceae	0.123842593	0.032999569	0.40918389	0.14902305	PS-NPs	Bacillota	0.5	0.1	Nano
Chen2023.2	2023	4	5	genus	Oscillibacter	0.086832472	0.345903316	0.31497631	1.28505296	PS-NPs	Bacillota	0.5	0.1	Nano
Chen2023.2	2023	4	5	genus	Odoribacter	0.292070413	0.705910853	1.18303187	2.39098935	PS-NPs	Bacteroidota	0.5	0.1	Nano
Chen2023.2	2023	4	5	genus	Ruminiclostridium	0.032999569	0.241602067	0.14001938	0.9765945	PS-NPs	Bacillota	0.5	0.1	Nano
Chen2023.2	2023	4	5	genus	Clostridiales	0.036364126	0.170946382	0.14674849	0.6530893	PS-NPs	Bacillota	0.5	0.1	Nano
Chen2023.2	2023	4	5	genus	Bilophila	0.269864341	1.065245478	1.29877261	4.07020707	PS-NPs	Thermodesulfobacteriota	0.5	0.1	Nano
Chen2023.2	2023	4	5	genus	Parabacteroides	0.463662791	1.893939394	1.64599483	6.2677663	PS-NPs	Bacteroidota	0.5	0.1	Nano
Chen2023.2	2023	4	5	genus	Ruminiclostridium 5	0.140665375	0.55248708	0.45090439	1.94861479	PS-NPs	Bacillota	0.5	0.1	Nano
Chen2023.2	2023	4	5	genus	Alistipes	0.790697674	1.704545455	2.00936693	5.75956903	PS-NPs	Bacteroidota	0.5	0.1	Nano
Chen2023.2	2023	4	5	genus	Ruminiclostridiium 6	0.055878553	1.327680879	0.29748062	4.24174006	PS-NPs	Bacillota	0.5	0.1	Nano
Chen2023.2	2023	4	5	genus	Dubosiella	2.935606061	0.407138243	8.90151515	1.74096959	PS-NPs	Bacillota	0.5	0.1	Nano
Chen2023.2	2023	4	5	genus	Lachnospiraceae	0.875484496	5.555555556	3.64050388	17.9280703	PS-NPs	Bacillota	0.5	0.1	Nano
Chen2023.2	2023	4	5	genus	Desulfovibrio	0.366763566	3.03030303	0.96770026	12.6343487	PS-NPs	Thermodesulfobacteriota	0.5	0.1	Nano
Chen2023.2	2023	4	5	genus	Intestinimonas	0.431363049	1.704545455	1.1372739	5.64663631	PS-NPs	Bacillota	0.5	0.1	Nano
Chen2022.2	2022	4	4	species	uncultured_bacterium_g_Ruminiclostridium_9	0.002169464	0.005750635	0.00165397	0.00099073	PVC	Bacillota		2	Micro
Chen2022.2	2022	4	4	species	Helicobacter_typhlonius	0	0.002345211	0	0.00156063	PVC	Campylobacterota		2	Micro
Chen2022.2	2022	4	4	species	Streptococcus_gordonii	0.000023949	0.00032492	0.0000479	0.00020213	PVC	Bacillota		2	Micro
Chen2022.2	2022	4	4	species	Blautia_coccoides	0.000047082	0.001381992	0.00005438	0.00098886	PVC	Bacillota		2	Micro
Chen2022.2	2022	4	4	species	Lactobacillus_johnsonii	0.099210853	0.224887816	0.06468785	0.07131384	PVC	Bacillota		2	Micro
Chen2022.2	2022	4	4	species	uncultured_bacterium_g_[Eubacterium]_fissicatena_group	0.000047897	0.000929057	0.00009579	0.0007174	PVC	Bacillota		2	Micro
Chen2022.2	2022	4	4	species	Brachybacterium_paraconglomeratum	0	0.000138287	0	0.00011579	PVC	Actinomycetota		2	Micro
Chen2022.2	2022	4	4	species	Muribaculum_intestinale	0.004825614	0.001339482	0.00264198	0.0012504	PVC	Bacteroidota		2	Micro
Chen2022.2	2022	4	4	species	uncultured_bacterium_g_Prevotellaceae_UCG-001	0.01013104	0.045055058	0.00518328	0.02889075	PVC	Bacteroidota		2	Micro
Chen2022.2	2022	4	4	species	Acutalibacter_muris	0.000158469	0	0.00013372	0	PVC	Bacillota		2	Micro
Chen2022.2	2022	4	4	species	Romboutsia_ilealis	0.000194493	0.001640788	0.00030833	0.00123242	PVC	Bacillota		2	Micro
Chen2022.2	2022	4	4	species	Ileibacterium_valens	0.025068793	0	0.02232462	0	PVC	Bacillota		2	Micro
Chen2022.2	2022	4	4	species	Helicobacter_bilis	0	0.00015271	0	0.00013837	PVC	Campylobacterota		2	Micro
Chen2022.2	2022	4	4	species	uncultured_bacterium_g_Anaerovorax	0	0.000337886	0	0.00030875	PVC	Bacillota		2	Micro
Chen2022.2	2022	4	4	species	Enterorhabdus_caecimuris	0.000023133	0.000147489	0.00004627	0.00010409	PVC	Actinomycetota		2	Micro
Chen2022.2	2022	4	4	species	uncultured_bacterium_g_Lachnoclostridium	0.000180787	0.003401961	0.00022448	0.00305344	PVC	Bacillota		2	Micro
Chen2022.2	2022	4	4	species	Faecalibaculum_rodentium	0.007912802	0.000873477	0.00668983	0.00086524	PVC	Bacillota		2	Micro
Jing2022	2022	7	7	phylum	Firmicutes	11.00628931	11.06132075	0.11006289	0.25157233	NP-80	Bacillota	0.06	0.08	Nano
Jing2022	2022	7	7	phylum	Bacteroidetes	11.08714158	11.52396953	0.16241039	0.21841398	NP-80	Bacteroidota	0.06	0.08	Nano
Jing2022	2022	7	7	phylum	Verrucomicrobiota	10.9743266	10.95328283	0.16308923	0.36826599	NP-80	Verrucomicrobiota	0.06	0.08	Nano
Jing2022	2022	7	7	genus	Lachnospiraceae_NK4A136_group	0.857142857	4.571428571	0.92857143	1	NP-80	Bacillota	0.06	0.08	Nano
Jing2022	2022	7	7	genus	Akkermansia	0.986486486	0.945945946	0.17567568	0.39189189	NP-80	Verrucomicrobiota	0.06	0.08	Nano
Jing2022	2022	7	7	genus	Bacteroides	0.972972973	0.162162162	0.27027027	0.10810811	NP-80	Bacteroidota	0.06	0.08	Nano
Jing2022	2022	7	7	genus	Ruminococcaceae_UCG-016	0.972972973	1.027027027	0.05405405	2.32432432	NP-80	Bacillota	0.06	0.08	Nano
Jing2022	2022	7	7	genus	Mucispirillum	1.041666667	0.194444444	0.58333333	0.11111111	NP-80	Deferribacterota	0.06	0.08	Nano
Jing2022	2022	7	7	genus	Helicobacter	0.948717949	0.102564103	0.21794872	0.07692308	NP-80	Campylobacterota	0.06	0.08	Nano
Chen2022.5	2022	3	3	species	uncultured_bacterium_g_Parasutterella	0.000723	0.00689	0.000820992	0.001487832	PVC	Pseudomonadota	0.5	2	Micro
Chen2022.5	2022	3	3	species	Aerosphaera_taetra	0	0.000247	0	0.000069109	PVC	Bacillota	0.5	2	Micro
Chen2022.5	2022	3	3	species	Acinetobacter_seohaensis	0	0.000248	0	0.000096302	PVC	Pseudomonadota	0.5	2	Micro
Chen2022.5	2022	3	3	species	uncultured_bacterium_f_Muribaculaceae	0.515	0.225	0.103576638	0.050922294	PVC	Bacteroidota	0.5	2	Micro
Chen2022.5	2022	3	3	species	Firmicutes_bacterium_M10-2	0.000148	0.0287	0.000207846	0.011431535	PVC	Bacillota	0.5	2	Micro
Chen2022.5	2022	3	3	species	Paenalcaligenes_hominis	0	0.000853	0	0.000348142	PVC	Pseudomonadota	0.5	2	Micro
Chen2022.5	2022	3	3	species	uncultured_bacterium_g_[Eubacterium]_xylanophilum_group	0.000871	0.014	0.000613146	0.005577204	PVC	Bacillota	0.5	2	Micro
Chen2022.5	2022	3	3	species	Aquamicrobium_soli	0	0.000806	0	0.000370659	PVC	Pseudomonadota	0.5	2	Micro
Chen2022.5	2022	3	3	species	uncultured_bacterium_g_Rikenellaceae_RC9_gut_group	0.000622	0.0000224	0.000275396	0.000038798	PVC	Bacteroidota	0.5	2	Micro
Chen2022.5	2022	3	3	species	Brevibacterium_epidermidis	0	0.000513	0	0.000245951	PVC	Actinomycetota	0.5	2	Micro
Chen2022.5	2022	3	3	species	Alistipes_putredinis	0.00308	0.000405	0.001326751	0.000299645	PVC	Bacteroidota	0.5	2	Micro
Chen2022.5	2022	3	3	species	uncultured_bacterium_g_Ruminiclostridium_5	0.00233	0.0124	0.001749371	0.004797781	PVC	Bacillota	0.5	2	Micro
Chen2022.5	2022	3	3	species	Akkermansia_muciniphila	0.00939	0.0609	0.01465315	0.02251666	PVC	Verrucomicrobiota	0.5	2	Micro
Chen2022.5	2022	3	3	species	uncultured_bacterium_g_Acinetobacter	0	0.000434	0	0.000226899	PVC	Pseudomonadota	0.5	2	Micro
Chen2022.5	2022	3	3	species	Staphylococcus_lentus	0.000158	0.0917	0.000183597	0.049190243	PVC	Bacillota	0.5	2	Micro
Chen2022.5	2022	3	3	species	Oligella_ureolytica	0	0.000602	0	0.000334286	PVC	Pseudomonadota	0.5	2	Micro
Chen2022.5	2022	3	3	species	Muribaculum_intestinale	0.0117	0.00154	0.005767729	0.000980341	PVC	Bacteroidota	0.5	2	Micro
Chen2022.5	2022	3	3	species	uncultured_bacterium_g_Roseburia	0.0000536	0.00075	0.000055079	0.000400104	PVC	Bacillota	0.5	2	Micro
Chen2022.5	2022	3	3	species	Facklamia_tabacinasalis	0	0.000689	0	0.0004053	PVC	Bacillota	0.5	2	Micro
Chen2022.5	2022	3	3	species	uncultured_bacterium_g_Dubosiella	0.00338	0.0381	0.002892525	0.02078461	PVC	Bacillota	0.5	2	Micro
Chen2022.5	2022	3	3	species	Weeksella_massiliensis	0	0.000513	0	0.000311769	PVC	Bacteroidota	0.5	2	Micro
Chen2022.5	2022	3	3	species	uncultured_bacterium_g_Enterorhabdus	0.00501	0.000493	0.002753961	0.000282324	PVC	Actinomycetota	0.5	2	Micro
Chen2022.5	2022	3	3	species	Psychrobacter_sanguinis	0.0000281	0.00647	0.000048671	0.004312807	PVC	Pseudomonadota	0.5	2	Micro
Chen2022.5	2022	3	3	species	Enterorhabdus_caecimuris	0.000481	0.0000443	0.000290985	0.000044341	PVC	Actinomycetota	0.5	2	Micro
Chen2022.5	2022	3	3	species	Enterococcus_eurekensis	0	0.000333	0	0.000226899	PVC	Bacillota	0.5	2	Micro
Chen2022.5	2022	3	3	species	uncultured_bacterium_o_Rhodospirillales	0.000645	0.0000448	0.000407032	0.000077596	PVC	Pseudomonadota	0.5	2	Micro
Chen2022.5	2022	3	3	species	Butyricimonas_synergistica	0.000159	0	0.000110332	0	PVC	Bacteroidota	0.5	2	Micro
Chen2022.5	2022	3	3	species	Lactobacillus_intestinalis	0.000647	0.0122	0.001120637	0.007950113	PVC	Bacillota	0.5	2	Micro
Chen2022.5	2022	3	3	species	Alcaligenes_endophyticus	0.0000227	0.000381	0.000039318	0.000247683	PVC	Pseudomonadota	0.5	2	Micro
Chen2022.5	2022	3	3	species	Jeotgalibaca_sp	0	0.000423	0	0.000313501	PVC	Bacillota	0.5	2	Micro
Chen2022.5	2022	3	3	species	uncultured_bacterium_g_Candidatus_Saccharimonas	0.00232	0.02	0.002424871	0.013319471	PVC		0.5	2	Micro
Chen2022.5	2022	3	3	species	Corynebacterium_variabile	0.0000313	0.00144	0.000054213	0.001084264	PVC	Actinomycetota	0.5	2	Micro
Chen2022.5	2022	3	3	species	Brachybacterium_paraconglomeratum	0	0.00109	0	0.000838313	PVC	Actinomycetota	0.5	2	Micro
Chen2022.5	2022	3	3	species	uncultured_bacterium_g_Atopostipes	0	0.000247	0	0.00019399	PVC	Bacillota	0.5	2	Micro
Chen2022.5	2022	3	3	species	uncultured_bacterium_f_Eggerthellaceae	0.000348	0.0000438	0.000228631	0.000075864	PVC	Actinomycetota	0.5	2	Micro
Chen2022.5	2022	3	3	species	Corynebacterium_stationis	0	0.00257	0	0.002078461	PVC	Actinomycetota	0.5	2	Micro
Chen2022.5	2022	3	3	species	Rodentibacter_ratti	0.000248	0	0.00020265	0	PVC	Pseudomonadota	0.5	2	Micro
Chen2022.5	2022	3	3	species	uncultured_bacterium_g_[Eubacterium]_coprostanoligenes_group	0.000113	0.00326	0.00008972	0.002580756	PVC	Bacillota	0.5	2	Micro
Chen2022.5	2022	3	3	species	uncultured_bacterium_g_Desulfovibrio	0.00189	0.00014	0.001423746	0.00019399	PVC	Thermodesulfobacteriota	0.5	2	Micro
Chen2022.5	2022	3	3	species	Stenotrophomonas_ginsengisoli	0	0.000157	0	0.000129904	PVC	Pseudomonadota	0.5	2	Micro
Chen2022.5	2022	3	3	species	Helicobacter_typhlonius	0	0.00422	0	0.003498743	PVC	Campylobacterota	0.5	2	Micro
Chen2022.5	2022	3	3	species	Lactococcus_formosensis	0	0.0029	0	0.002407551	PVC	Bacillota	0.5	2	Micro
Chen2022.5	2022	3	3	species	uncultured_bacterium_g_GCA-900066575	0.00149	0.000137	0.001113709	0.000104962	PVC		0.5	2	Micro
Chen2022.5	2022	3	3	species	uncultured_bacterium_g_Lachnospiraceae_UCG-006	0.000259	0.0000224	0.00019399	0.000038798	PVC	Bacillota	0.5	2	Micro
Chen2022.5	2022	3	3	species	Tidjanibacter_massiliensis	0.000935	0	0.000782887	0	PVC	Bacteroidota	0.5	2	Micro
Chen2022.5	2022	3	3	species	uncultured_bacterium_g_Ruminiclostridium_9	0.0136	0.00719	0.00441673	0.003048409	PVC	Bacillota	0.5	2	Micro
Chen2022.5	2022	3	3	species	Helicobacter_ganmani	0.00294	0.000093	0.002459512	0.000115181	PVC	Campylobacterota	0.5	2	Micro
Chen2022.5	2022	3	3	species	Myroides_odoratus	0	0.000115	0	0.00010323	PVC	Bacteroidota	0.5	2	Micro
Chen2022.5	2022	3	3	species	Proteus_penneri	0	0.000426	0	0.000382783	PVC	Pseudomonadota	0.5	2	Micro
Chen2022.5	2022	3	3	species	uncultured_bacterium_f_Rhizobiaceae	0	0.00126	0	0.001139689	PVC	Pseudomonadota	0.5	2	Micro
Chen2022.5	2022	3	3	species	uncultured_bacterium_g_Lachnospiraceae_NK4A136_group	0.0295	0.0943	0.025287942	0.055079216	PVC	Bacillota	0.5	2	Micro
Chen2022.5	2022	3	3	species	uncultured_bacterium_g_Paenalcaligenes	0	0.000696	0	0.000652983	PVC	Pseudomonadota	0.5	2	Micro
Chen2022.5	2022	3	3	species	Erysipelothrix_rhusiopathiae	0	0.000376	0	0.000353338	PVC	Bacillota	0.5	2	Micro
Chen2022.5	2022	3	3	species	uncultured_bacterium_g_Oscillibacter	0.00119	0.00034	0.000803672	0.000082446	PVC	Bacillota	0.5	2	Micro
Chen2022.5	2022	3	3	species	Lysinibacillus_saudimassiliensis	0	0.000914	0	0.000876418	PVC	Bacillota	0.5	2	Micro
Chen2022.5	2022	3	3	species	Oceanisphaera_avium	0	0.000674	0	0.000647787	PVC	Pseudomonadota	0.5	2	Micro
Chen2022.5	2022	3	3	species	uncultured_bacterium_g_Lachnoclostridium	0.000584	0.00649	0.000467654	0.005681127	PVC	Bacillota	0.5	2	Micro
Chen2022.5	2022	3	3	species	Ileibacterium_valens	0.00305	0.000424	0.002511474	0.000327358	PVC	Bacillota	0.5	2	Micro
Chen2022.5	2022	3	3	species	uncultured_bacterium_g_Atopobium	0	0.000596	0	0.000583701	PVC	Actinomycetota	0.5	2	Micro
Chen2022.5	2022	3	3	species	Pseudochrobactrum_asaccharolyticum	0	0.000707	0	0.000694552	PVC	Pseudomonadota	0.5	2	Micro
Chen2022.5	2022	3	3	species	Ralstonia_pickettii	0.0000959	0.0000219	0.000064952	0.000037932	PVC	Pseudomonadota	0.5	2	Micro
Chen2022.5	2022	3	3	species	Myroides_odoratimimus	0	0.000114	0	0.000117953	PVC	Bacteroidota	0.5	2	Micro
Chen2022.5	2022	3	3	species	uncultured_bacterium_g_Allobaculum	0	0.000115	0	0.00012107	PVC	Bacillota	0.5	2	Micro
Chen2022.5	2022	3	3	species	uncultured_bacterium_o_Coriobacteriales	0.0000939	0	0.00016264	0	PVC	Actinomycetota	0.5	2	Micro
Chen2022.5	2022	3	3	species	Streptococcus_cuniculi	0.00015	0	0.000159349	0	PVC	Bacillota	0.5	2	Micro
Chen2022.5	2022	3	3	species	uncultured_bacterium_g_Flavobacterium	0	0.000155	0	0.000167143	PVC	Bacteroidota	0.5	2	Micro
Chen2022.5	2022	3	3	species	Bacteroides_vulgatus	0.000045	0.000694	0.000045033	0.000699749	PVC	Bacteroidota	0.5	2	Micro
Chen2022.5	2022	3	3	species	uncultured_bacterium_g_Ureaplasma	0.000129	0	0.000140816	0	PVC	Mycoplasmatota	0.5	2	Micro
Chen2022.5	2022	3	3	species	uncultured_bacterium_g_Rikenella	0.000305	0.0201	0.00028752	0.021650635	PVC	Bacteroidota	0.5	2	Micro
Chen2022.5	2022	3	3	species	Roseburia_hominis	0	0.000132	0	0.000145492	PVC	Bacillota	0.5	2	Micro
Chen2022.5	2022	3	3	species	Clostridiales_bacterium_CIEAF_020	0	0.000902	0	0.001008054	PVC	Bacillota	0.5	2	Micro
Chen2022.5	2022	3	3	species	uncultured_bacterium_c_Bacteroidia	0.000397	0.000112	0.000263272	0.00019399	PVC	Bacteroidota	0.5	2	Micro
Chen2022.5	2022	3	3	species	uncultured_bacterium_g_Ruminococcaceae_UCG-004	0.0000763	0.000183	0.000046419	0.000112757	PVC	Bacillota	0.5	2	Micro
Chen2022.5	2022	3	3	species	uncultured_bacterium_g_GCA-900066225	0.0000227	0.000569	0.000039318	0.000630466	PVC		0.5	2	Micro
Chen2022.5	2022	3	3	species	Turicimonas_muris	0.00217	0.000428	0.002026499	0.000070148	PVC	Pseudomonadota	0.5	2	Micro
Chen2022.5	2022	3	3	species	uncultured_bacterium_g_Ruminococcaceae_UCG-009	0.0000313	0.00016	0.000054213	0.000139257	PVC	Bacillota	0.5	2	Micro
Chen2022.5	2022	3	3	species	Faecalibaculum_rodentium	0	0.00106	0	0.001264397	PVC	Bacillota	0.5	2	Micro
Chen2022.5	2022	3	3	species	Bacteroides_acidifaciens	0.00622	0.0152	0.006027537	0.009041305	PVC	Bacteroidota	0.5	2	Micro
Chen2022.5	2022	3	3	species	uncultured_bacterium_g_Ruminiclostridium_6	0.000251	0.0038	0.000214774	0.004295486	PVC	Bacillota	0.5	2	Micro
Chen2022.5	2022	3	3	species	uncultured_bacterium_g_Intestinimonas	0.00786	0.00144	0.007742267	0.001685285	PVC	Bacillota	0.5	2	Micro
Chen2022.5	2022	3	3	species	Staphylococcus_xylosus	0.00927	0.00242	0.008694895	0.001432406	PVC	Bacillota	0.5	2	Micro
Chen2022.5	2022	3	3	species	Lactobacillus_murinus	0.0347	0.00799	0.035333836	0.004035678	PVC	Bacillota	0.5	2	Micro
Chen2022.5	2022	3	3	species	Parabacteroides_goldsteinii	0.00237	0.0000219	0.003135012	0.000037932	PVC	Bacteroidota	0.5	2	Micro
Chen2022.5	2022	3	3	species	Kurthia_gibsonii	0.00381	0	0.005092229	0	PVC	Bacillota	0.5	2	Micro
Chen2022.5	2022	3	3	species	Clostridium_cocleatum	0.000363	0.00184	0.000628734	0.001887935	PVC	Bacillota	0.5	2	Micro
Chen2022.5	2022	3	3	species	Vagococcus_fluvialis	0.000113	0.000509	0.000195722	0.000498831	PVC	Bacillota	0.5	2	Micro
Chen2022.5	2022	3	3	species	Parvibacter_caecicola	0.0000563	0	0.000097514	0	PVC	Actinomycetota	0.5	2	Micro
Chen2022.5	2022	3	3	species	uncultured_bacterium_g_Anaerovorax	0.000108	0.000226	0.00009024	0.00013458	PVC	Bacillota	0.5	2	Micro
Chen2022.5	2022	3	3	species	uncultured_bacterium_g_Papillibacter	0.000358	0.0000941	0.000323894	0.000162986	PVC	Bacillota	0.5	2	Micro
Chen2022.5	2022	3	3	species	Savagea_faecisuis	0	0.000134	0	0.000185329	PVC		0.5	2	Micro
Chen2022.5	2022	3	3	species	Mucispirillum_sp	0.0006	0.000227	0.000450333	0.000258076	PVC	Deferribacterota	0.5	2	Micro
Chen2022.5	2022	3	3	species	Bacteroides_sartorii	0.00348	0.00172	0.002407551	0.000620074	PVC	Bacteroidota	0.5	2	Micro
Chen2022.5	2022	3	3	species	Clostridium_sp	0.0000505	0.000395	0.000051095	0.000488438	PVC	Bacillota	0.5	2	Micro
Chen2022.5	2022	3	3	species	uncultured_bacterium_f_Desulfovibrionaceae	0.00177	0.0116	0.001766692	0.01396033	PVC	Thermodesulfobacteriota	0.5	2	Micro
Chen2022.5	2022	3	3	species	uncultured_bacterium_g_[Ruminococcus]_torques_group	0	0.0113	0	0.016211996	PVC	Bacillota	0.5	2	Micro
Chen2022.5	2022	3	3	species	Lactobacillus_acidophilus	0.00139	0	0.002009179	0	PVC	Bacillota	0.5	2	Micro
Chen2022.5	2022	3	3	species	Mucispirillum_schaedleri	0	0.00236	0	0.003429461	PVC	Deferribacterota	0.5	2	Micro
Chen2022.5	2022	3	3	species	uncultured_bacterium_g_[Eubacterium]_fissicatena_group	0.00448	0.0175	0.007222652	0.017493713	PVC	Bacillota	0.5	2	Micro
Chen2022.5	2022	3	3	species	Adlercreutzia_equolifaciens	0.000226	0.0000908	0.000180133	0.000090933	PVC	Actinomycetota	0.5	2	Micro
Chen2022.5	2022	3	3	species	uncultured_bacterium_f_Peptococcaceae	0.000463	0.000209	0.00027886	0.00026154	PVC	Bacillota	0.5	2	Micro
Chen2022.5	2022	3	3	species	Butyricimonas_virosa	0.00176	0	0.002667358	0	PVC	Bacteroidota	0.5	2	Micro
Chen2022.5	2022	3	3	species	Blautia_coccoides	0.0000853	0.00309	0.000102364	0.004589935	PVC	Bacillota	0.5	2	Micro
Chen2022.5	2022	3	3	species	uncultured_bacterium_g_Olsenella	0.0000313	0.000132	0.000054213	0.000145492	PVC	Actinomycetota	0.5	2	Micro
Chen2022.5	2022	3	3	species	uncultured_bacterium_f_Rs-E47_termite_group	0.000171	0.00173	0.000166277	0.00239023	PVC		0.5	2	Micro
Chen2022.5	2022	3	3	species	uncultured_bacterium_g_Bacteroides	0	0.00267	0	0.004156922	PVC	Bacteroidota	0.5	2	Micro
Chen2022.5	2022	3	3	species	uncultured_bacterium_g_Christensenellaceae_R-7_group	0.000388	0.000202	0.000259808	0.000146531	PVC	Bacillota	0.5	2	Micro
Chen2022.5	2022	3	3	species	Bacteroides_stercorirosoris	0.00069	0	0.001124101	0	PVC	Bacteroidota	0.5	2	Micro
Chen2022.5	2022	3	3	species	uncultured_bacterium_f_Erysipelotrichaceae	0.00338	0.00111	0.00374123	0.000285788	PVC	Bacillota	0.5	2	Micro
Chen2022.5	2022	3	3	species	uncultured_bacterium_g_Ruminococcaceae_UCG-014	0.0516	0.0317	0.029791274	0.013856406	PVC	Bacillota	0.5	2	Micro
Chen2022.5	2022	3	3	species	uncultured_bacterium_g_Ruminococcaceae_UCG-010	0.000246	0.000434	0.000180133	0.000259808	PVC	Bacillota	0.5	2	Micro
Chen2022.5	2022	3	3	species	Bacteroides_uniformis	0.00187	0	0.003169653	0	PVC	Bacteroidota	0.5	2	Micro
Chen2022.5	2022	3	3	species	Lachnospiraceae_bacterium_609	0.00726	0	0.012366843	0	PVC	Bacillota	0.5	2	Micro
Chen2022.5	2022	3	3	species	Trichinella_pseudospiralis	0.00468	0	0.008002075	0	PVC	Nematoda	0.5	2	Micro
Chen2022.5	2022	3	3	species	uncultured_bacterium_g_[Eubacterium]_nodatum_group	0.000108	0.000361	0.000110678	0.000419156	PVC	Bacillota	0.5	2	Micro
Chen2022.5	2022	3	3	species	Parabacteroides_distasonis	0.0213	0.00234	0.03273576	0.001835974	PVC	Bacteroidota	0.5	2	Micro
Chen2022.5	2022	3	3	species	Brachyspira_muris	0	0.000141	0	0.000244219	PVC	Spirochaetota	0.5	2	Micro
Chen2022.5	2022	3	3	species	Lachnoclostridium_pacaense	0.000568	0	0.000983805	0	PVC	Bacillota	0.5	2	Micro
Chen2022.5	2022	3	3	species	Melaminivora_jejuensis	0	0.000109	0	0.000188794	PVC	Pseudomonadota	0.5	2	Micro
Chen2022.5	2022	3	3	species	uncultured_bacterium_f_Firmicutes_bacterium_CAG_822	0.000136	0	0.000235559	0	PVC		0.5	2	Micro
Chen2022.5	2022	3	3	species	uncultured_bacterium_f_Mycoplasmataceae	0	0.000135	0	0.000233827	PVC	Mycoplasmatota	0.5	2	Micro
Chen2022.5	2022	3	3	species	uncultured_bacterium_g_Blautia	0.000318	0	0.000550792	0	PVC	Bacillota	0.5	2	Micro
Chen2022.5	2022	3	3	species	uncultured_bacterium_g_Butyrivibrio	0.00773	0	0.013388753	0	PVC	Bacillota	0.5	2	Micro
Chen2022.5	2022	3	3	species	uncultured_bacterium_g_Coriobacteriaceae_UCG-002	0.000141	0	0.000244219	0	PVC	Actinomycetota	0.5	2	Micro
Chen2022.5	2022	3	3	species	uncultured_bacterium_g_Mycoplasma	0	0.00183	0	0.003169653	PVC	Mycoplasmatota	0.5	2	Micro
Chen2022.5	2022	3	3	species	uncultured_bacterium_g_Pygmaiobacter	0.000376	0	0.000651251	0	PVC	Bacillota	0.5	2	Micro
Chen2022.5	2022	3	3	species	uncultured_bacterium_g_[Eubacterium]_ruminantium_group	0.00601	0	0.010409625	0	PVC	Bacillota	0.5	2	Micro
Chen2022.5	2022	3	3	species	uncultured_bacterium_g_Ruminococcaceae_UCG-005	0.0042	0.000408	0.006651075	0.000512687	PVC	Bacillota	0.5	2	Micro
Chen2022.5	2022	3	3	species	Helicobacter_hepaticus	0.00176	0.000438	0.002303628	0.000391443	PVC	Campylobacterota	0.5	2	Micro
Chen2022.5	2022	3	3	species	uncultured_bacterium_g_Ruminococcaceae_UCG-013	0.00236	0.00111	0.00239023	0.000086256	PVC	Bacillota	0.5	2	Micro
Chen2022.5	2022	3	3	species	uncultured_bacterium_g_Gordonibacter	0.0000313	0.000113	0.000054213	0.000146878	PVC	Actinomycetota	0.5	2	Micro
Chen2022.5	2022	3	3	species	uncultured_bacterium_g_Alistipes	0.0138	0.00924	0.008209921	0.003602666	PVC	Bacteroidota	0.5	2	Micro
Chen2022.5	2022	3	3	species	Desulfovibrio_fairfieldensis	0.000532	0.0021	0.000341214	0.003135012	PVC	Thermodesulfobacteriota	0.5	2	Micro
Chen2022.5	2022	3	3	species	uncultured_bacterium_g_Prevotellaceae_UCG-001	0.0307	0.0164	0.028752043	0.004537973	PVC	Bacteroidota	0.5	2	Micro
Chen2022.5	2022	3	3	species	Escherichia_coli	0.00255	0.000412	0.004347448	0.000315233	PVC	Pseudomonadota	0.5	2	Micro
Chen2022.5	2022	3	3	species	Lactobacillus_taiwanensis	0.02	0.0426	0.033948196	0.03273576	PVC	Bacillota	0.5	2	Micro
Chen2022.5	2022	3	3	species	Bifidobacterium_pseudolongum	0.000141	0.000483	0.000244219	0.000689356	PVC	Actinomycetota	0.5	2	Micro
Chen2022.5	2022	3	3	species	uncultured_bacterium_o_Mollicutes_RF39	0.0159	0.00887	0.012470766	0.00853901	PVC	Mycoplasmatota	0.5	2	Micro
Chen2022.5	2022	3	3	species	uncultured_bacterium_g_Alloprevotella	0.0209	0.016	0.008590972	0.006529832	PVC	Bacteroidota	0.5	2	Micro
Chen2022.5	2022	3	3	species	uncultured_bacterium_g_Paraprevotella	0.0165	0.0362	0.027019993	0.034641016	PVC	Bacteroidota	0.5	2	Micro
Chen2022.5	2022	3	3	species	uncultured_bacterium_g_Erysipelatoclostridium	0.00395	0.00219	0.003983717	0.001590023	PVC	Bacillota	0.5	2	Micro
Chen2022.5	2022	3	3	species	uncultured_bacterium_g_[Eubacterium]_brachy_group	0.000168	0.0000656	0.000223435	0.000113623	PVC	Bacillota	0.5	2	Micro
Chen2022.5	2022	3	3	species	Oscillibacter_sp	0.0000994	0.0000449	0.000112237	0.000077769	PVC	Bacillota	0.5	2	Micro
Chen2022.5	2022	3	3	species	uncultured_bacterium_f_Lachnospiraceae	0.0114	0.0142	0.004728499	0.00510955	PVC	Bacillota	0.5	2	Micro
Chen2022.5	2022	3	3	species	uncultured_bacterium_g_Candidatus_Soleaferrea	0.000145	0.000422	0.000139777	0.000680696	PVC		0.5	2	Micro
Chen2022.5	2022	3	3	species	uncultured_bacterium_g_Ruminiclostridium	0.00137	0.000787	0.00115701	0.000917987	PVC	Bacillota	0.5	2	Micro
Chen2022.5	2022	3	3	species	uncultured_bacterium_g_Ruminococcus_1	0.00189	0.000739	0.003100371	0.000723997	PVC	Bacillota	0.5	2	Micro
Chen2022.5	2022	3	3	species	uncultured_bacterium_g_Odoribacter	0.0151	0.0093	0.013025022	0.011985792	PVC	Bacteroidota	0.5	2	Micro
Chen2022.5	2022	3	3	species	Acutalibacter_muris	0.000341	0.00063	0.000528275	0.000890274	PVC	Bacillota	0.5	2	Micro
Chen2022.5	2022	3	3	species	Alistipes_senegalensis	0.000139	0.0000908	0.000141509	0.000109812	PVC	Bacteroidota	0.5	2	Micro
Chen2022.5	2022	3	3	species	uncultured_bacterium_g_Anaeroplasma	0.00662	0.00368	0.010011254	0.004832422	PVC	Mycoplasmatota	0.5	2	Micro
Chen2022.5	2022	3	3	species	Acinetobacter_haemolyticus	0.000141	0.0000706	0.000244219	0.000122283	PVC	Pseudomonadota	0.5	2	Micro
Chen2022.5	2022	3	3	species	uncultured_alpha_proteobacterium	0.000107	0.000188	0.000138218	0.000325626	PVC	Pseudomonadota	0.5	2	Micro
Chen2022.5	2022	3	3	species	Lactobacillus_reuteri	0.00505	0.00696	0.008140639	0.003152332	PVC	Bacillota	0.5	2	Micro
Chen2022.5	2022	3	3	species	uncultured_bacterium_g_Family_XIII_AD3011_group	0.000305	0.000389	0.000308305	0.000268468	PVC		0.5	2	Micro
Chen2022.5	2022	3	3	species	Bacteroides_faecichinchillae	0.0000674	0.000093	0.000074132	0.000115181	PVC	Bacteroidota	0.5	2	Micro
Chen2022.5	2022	3	3	species	uncultured_bacterium_o_Gastranaerophilales	0.000773	0.00091	0.000538668	0.000644323	PVC	Melainabacteria	0.5	2	Micro
Chen2022.5	2022	3	3	species	uncultured_bacterium_g_Parabacteroides	0.00172	0.00154	0.00102191	0.000782887	PVC	Bacteroidota	0.5	2	Micro
Chen2022.5	2022	3	3	species	uncultured_bacterium_g_Streptococcus	0.00132	0.00119	0.001011518	0.000351606	PVC	Bacillota	0.5	2	Micro
Chen2022.5	2022	3	3	species	uncultured_bacterium_f_Ruminococcaceae	0.00452	0.00405	0.001567506	0.003775871	PVC	Bacillota	0.5	2	Micro
Chen2022.5	2022	3	3	species	Aerococcus_viridans	0.000493	0.00056	0.000497099	0.000370659	PVC	Bacillota	0.5	2	Micro
Chen2022.5	2022	3	3	species	uncultured_bacterium_g_Ruminococcaceae_NK4A214_group	0.000944	0.00107	0.001217632	0.000498831	PVC	Bacillota	0.5	2	Micro
Chen2022.5	2022	3	3	species	Lachnospiraceae_bacterium_10-1	0.00539	0.00477	0.009179869	0.005265434	PVC	Bacillota	0.5	2	Micro
Chen2022.5	2022	3	3	species	uncultured_bacterium_f_Clostridiales_vadinBB60_group	0.00545	0.00523	0.006443229	0.004711178	PVC	Bacillota	0.5	2	Micro
Chen2022.5	2022	3	3	species	uncultured_bacterium_g_Candidatus_Stoquefichus	0.000272	0.000269	0.000471118	0.000465922	PVC		0.5	2	Micro
Jin2019	2019	5	5	phylum	Actinobacteria	1	0.700579948	2.76503029	1.78105501	1000ug/L	Actinomycetota		5	Micro
Jin2019	2019	5	5	phylum	Bacteroidetes	1.071776544	0.968066203	2.71060103	2.46420369	1000ug/L	Bacteroidota		5	Micro
Jin2019	2019	5	5	phylum	Firmicutes	1.048009591	0.784412474	2.58015538	1.89893922	1000ug/L	Bacillota		5	Micro
Jin2019	2019	5	5	phylum	a-proteobacteria	1.002636317	0.635328859	2.56566142	1.58007208	1000ug/L	Pseudomonadota		5	Micro
Jin2019	2019	5	5	phylum	B-proteobacteria	1.000475685	1.000475685	2.23713164	2.02455355	1000ug/L	Pseudomonadota		5	Micro
Jin2019	2019	5	5	phylum	y-proteobacteria	1.000475685	0.661256444	2.50768558	1.57040944	1000ug/L	Pseudomonadota		5	Micro
Lu2018	2018	5	5	phylum	Firmicutes	0.992329098	0.534872713	2.44835163	1.34896929	1000ug/L 0.5 um	Bacillota		0.5	Micro
Lu2018	2018	5	5	phylum	Bacteroidetes	0.988053804	0.842693832	2.64910841	2.09463731	1000ug/L 0.5 um	Bacteroidota		0.5	Micro
Lu2018	2018	5	5	phylum	Actinobacteria	0.979503218	0.573350352	2.58218949	1.47324729	1000ug/L 0.5 um	Actinomycetota		0.5	Micro
Lu2018	2018	5	5	phylum	a-proteobacteria	0.979503218	0.560524472	2.51527056	1.38720867	1000ug/L 0.5 um	Pseudomonadota		0.5	Micro
Zhang2024.4	2024	8	8	species	Bacteroidales bacterium	1.164835165	1.285714286	0.75824176	0.98901099	80 nm	Bacteroidota	0.01	0.08	Nano
Zhang2024.4	2024	8	8	species	Bacteroides	1.418918919	0.72972973	0.95945946	0.63513514	80 nm	Bacteroidota	0.01	0.08	Nano
Zhang2024.4	2024	8	8	species	Alistipes	1.254901961	1.509803922	0.70588235	0.58823529	80 nm	Bacteroidota	0.01	0.08	Nano
Zhang2024.4	2024	8	8	species	Bacteroides acidifaciens	1	1.72826087	0.27173913	0.32608696	80 nm	Bacteroidota	0.01	0.08	Nano
Chen2024	2024	8	8	genus	Desulfovibrio	0.989707602	1.991812865	0.623157895	0.842105263	PS	Thermodesulfobacteriota		5	Micro
Chen2024	2024	8	8	genus	Helicobacter	0.864378698	1.690887574	0.596449704	1.090650888	PS	Campylobacterota		5	Micro
Chen2024	2024	8	8	genus	Oscillospiraceae	0.672173913	1.373391304	0.419478261	0.632347826	PS	Bacillota		5	Micro
Chen2024	2024	8	8	genus	Lachnoclostridium	0.335020408	0.611265306	0.276244898	0.376163265	PS	Bacillota		5	Micro
Chen2024	2024	8	8	genus	Dubosiella	8.775483871	0.379354839	4.772903226	0.348387097	PS	Bacillota		5	Micro
Chen2024	2024	8	8	genus	Akkermansia	5.906206897	1.064827586	2.904827586	0.72	PS	Verrucomicrobiota		5	Micro
Chen2024	2024	8	8	genus	Alistipes	3.104950495	0.895049505	1.682376238	0.327920792	PS	Bacteroidota		5	Micro
Chen2024	2024	8	8	genus	Lactobacillus	0.915231788	2.035761589	0.59602649	1.168211921	PS	Bacillota		5	Micro
Chen2022.4	2022	8		genus	Alistipes	0.03156	0.00902	0.01631	0.00325	PS	Bacteroidota	0.1	5	Micro
Chen2022.4	2022	8		genus	Dubosiella	0.08909	0.00337	0.0476	0.003	PS	Bacillota	0.1	5	Micro
Chen2022.4	2022	8		genus	Ileibacterium	0	0.01728	0	0.03983	PS	Bacillota	0.1	5	Micro
Chen2022.4	2022	8		genus	Helicobacter	0.00675	0.01696	0.00875	0.01072	PS	Campylobacterota	0.1	5	Micro
Chen2022.4	2022	8		genus	Desulfovibrio	0.01003	0.01915	0.01274	0.01428	PS	Thermodesulfobacteriota	0.1	5	Micro
Chen2022.4	2022	8		genus	norank_f__Oscillospiraceae	0.00685	0.01384	0.00792	0.01078	PS	Bacillota	0.1	5	Micro
Chen2022.4	2022	8		genus	Lachnoclostridium	0.00269	0.00646	0.00339	0.00544	PS	Bacillota	0.1	5	Micro
Chen2022.4	2022	8		genus	Lachnospiraceae_UCG-006	0.00085	0.01382	0.00142	0.01491	PS	Bacillota	0.1	5	Micro
Chen2022.4	2022	8		genus	norank_f__Lachnospiracea e	0.00444	0.01972	0.00618	0.01135	PS	Bacillota	0.1	5	Micro
Chen2022.4	2022	8		genus	unclassified_f__Lachnospir aceae	0.01283	0.03847	0.01273	0.01891	PS	Bacillota	0.1	5	Micro
Chen2022.4	2022	8		genus	Lachnospiraceae_NK4A13 6_group	0.01283	0.08035	0.01411	0.04519	PS	Bacillota	0.1	5	Micro
Chen2022.4	2022	8		genus	Roseburia	0.00297	0.00953	0.00362	0.00597	PS	Bacillota	0.1	5	Micro
Chen2022.4	2022	8		genus	Marvinbryantia	0.00122	0.0009	0.00082	0.001	PS	Bacillota	0.1	5	Micro
Chen2022.4	2022	8		genus	Prevotellaceae_NK3B31_gr oup	0.02363	0.00005	0.04095	0.00001	PS	Bacteroidota	0.1	5	Micro
Chen2022.4	2022	8		genus	Prevotellaceae_UCG-001	0	0.01755	0.0001	0.03764	PS	Bacteroidota	0.1	5	Micro
Deng2020	2020	12	12	genus	Lactobacillus	0.008163265	0.297278912	0.00510204	0.12244898	MP	Bacillota		49	Micro
Deng2020	2020	12	12	genus	Prevotella	0.008027211	0.038979592	0.00272109	0.02244898	MP	Bacteroidota		49	Micro
Deng2020	2020	12	12	genus	Ruminococcus	0.004312715	0.00766323	0.00197595	0.00103093	MP	Bacillota		49	Micro
Deng2020	2020	12	12	genus	Adlercreutzia	0.000680272	0.006930272	0.00059524	0.00093537	MP	Actinomycetota		49	Micro
Deng2020	2020	12	12	genus	Butyricimonas	0.000450172	0.003319588	0.00044674	0.00082474	MP	Bacteroidota		49	Micro
Deng2020	2020	12	12	genus	Parabacteroides	0.000860544	0.002340136	0.00042517	0.00045918	MP	Bacteroidota		49	Micro
Zhang2023	2023	6	6	genus	Lactobacillus	0.385454545	0.185454545	0.18545455	0.03636364	M	Bacillota	0.1	5	Micro
Zhang2023	2023	6	6	genus	Prevotella	0.007037037	0.038148148	0.00518519	0.02333333	M	Bacteroidota	0.1	5	Micro
Li2022.2	2022	8	8	genus	Robinsoniella	0.038461538	0.017094017	0	0	PS	Bacillota	0.00001	5	Micro
Li2022.2	2022	8	8	genus	Prevotella	4.44017094	12.98717949	2.45726496	1.53846154	PS	Bacteroidota	0.00001	5	Micro
Li2022.2	2022	8	8	genus	Schwartzia	0	0.05982906	0	0.08547009	PS	Bacillota	0.00001	5	Micro
Li2022.2	2022	8	8	genus	Enterorhabdus	0.123931624	0.038461538	0.06410256	0.02136752	PS	Actinomycetota	0.00001	5	Micro
Li2022.2	2022	8	8	genus	Eisenbergiella	0.337606838	1.512820513	0.10683761	0.38461538	PS	Bacillota	0.00001	5	Micro
Li2022.2	2022	8	8	genus	Barnesiella	1.320512821	3.329059829	0.61965812	0.53418803	PS	Bacteroidota	0.00001	5	Micro
Li2022.2	2022	8	8	genus	Intestinimonas	0.188034188	0.508547009	0.06410256	0.08547009	PS	Bacillota	0.00001	5	Micro
Li2022.2	2022	8	8	genus	Alloprevotella	0.102564103	0	0.08547009	0	PS	Bacteroidota	0.00001	5	Micro
Li2023.2	2023	4	4	phylum	Firmicutes	0.523255814	0.653488372	0.06046512	0.12093023	PC	Bacillota	0.003169216	10.39	Micro
Li2023.2	2023	4	4	genus	Bacteroides	0.444660194	0.287378641	0.03495146	0.09514563	PC	Bacteroidota	0.003169216	10.39	Micro
